# CRISPR-Cas9 editing efficiency in fission yeast is not limited by homology search and is improved by combining gap-repair with fluoride selection

**DOI:** 10.1101/2024.03.01.582946

**Authors:** Ronan Fernandez, Julien Berro

## Abstract

Protocols for CRISPR-Cas9 editing have been implemented in most model organisms, including fission yeast, for which some improvements have also been later described. Here, we report an improvement to the CRISPR-Cas9 protocol in fission yeast, as we combine a cloning free gap-repair method with our previously described fluoride selection marker, which speeds up genome editing. We also report a wide variability of editing efficiencies at different loci along the genome, and we demonstrate that this variability cannot be explained by the location of the edited sequences in the genome. Lastly, our attempt at improving editing efficiency by targeting the donor DNA to the cut site using a HaloTag strategy to link the donor DNA to two proteins of the homologous recombination repair machinery (Rad51 or Rad52) fell short, which shows that editing efficiency in fission yeast is likely not limited by homology search.
