## Supplemental Table 1: List of S. pombe strains used in this study for "CRISPR-Cas9 editing efficiency in fission yeast is not limited by homology search and is improved by combining gap-repair with fluoride selection"

### Sheet: Sheet1
	Name	Genotype	Reference
	FY527	h-, ade6-M216 his3-D1 leu1-32 ura4-D18	S. Forsburg
	JB347	h-, HaloTag-rad51 fex1Δ fex2Δ ade6-M216 his3-D1 leu1-32 ura4-D18	This study
	JB355	h-, fex1Δ fex2Δ his3-D1 leu1-32 ura4-D18 ade6-M216	This study
	JB364	h-, rad52-HaloTag fex1Δ fex2Δ ade6-M216 his3-D1 leu1-32 ura4-D18	This study
	JB365	h-, syp1-mEGFP fex1Δ fex2Δ his3-D1 leu1-32 ura4-D18 ade6-M216	This study
	JB366	h-, acp1-mEGFP fex1Δ fex2Δ his3-D1 leu1-32 ura4-D18 ade6-M216	This study
	JB367	h-, end4-mEGFP fex1Δ fex2Δ his3-D1 leu1-32 ura4-D18 ade6-M216	This study
	JB369	h-, mEGFP-myo1 fex1Δ fex2Δ his3-D1 leu1-32 ura4-D18 ade6-M216	This study
	JB372	h-, mEGFP-fim1fex1Δ fex2Δ his3-D1 leu1-32 ura4-D18 ade6-M216	This study
	JB380	h-, crn1-mEGFP fex1Δ fex2Δ his3-D1 leu1-32 ura4-D18 ade6-M216	This study
	JB385	h-, mEGFP-wsp1 fex1Δ fex2Δ his3-D1 leu1-32 ura4-D18 ade6-M216	This study
	JB390	h-, shd1-mEGFP fex1Δ fex2Δ his3-D1 leu1-32 ura4-D18 ade6-M216	This study
	JB391	h-, twf1-mEGFP fex1Δ fex2Δ his3-D1 leu1-32 ura4-D18 ade6-M216	This study
	JB392	h-, SPBC19C2.10-mEGFP fex1Δ fex2Δ his3-D1 leu1-32 ura4-D18 ade6-M216	This study
	JB463	h-, apm4-mEGFP fex1Δ fex2Δ his3-D1 leu1-32 ura4-D18 ade6-M216	This study
	JB465	h-, lsb4-mEGFP fex1Δ fex2Δ his3-D1 leu1-32 ura4-D18 ade6-M216	This study
	JB469	h-, abp1-mEGFP fex1Δ fex2Δ his3-D1 leu1-32 ura4-D18 ade6-M216	This study
	JB471	h-, lsb1-mEGFP fex1Δ fex2Δ his3-D1 leu1-32 ura4-D18 ade6-M216	This study
	JB475	h-, mEGFP-cdc15 fex1Δ fex2Δ his3-D1 leu1-32 ura4-D18 ade6-M216	This study
	JB477	h-, mEGFP-mug137 fex1Δ fex2Δ his3-D1 leu1-32 ura4-D18 ade6-M216	This study
	JB479	h-, SPBC800.10c-mEGFP fex1Δ fex2Δ his3-D1 leu1-32 ura4-D18 ade6-M216	This study
	JB480	h-, ucp8-mEGFP fex1Δ fex2Δ his3-D1 leu1-32 ura4-D18 ade6-M216	This study
	JB484	h-, lsb5-mEGFP fex1Δ fex2Δ his3-D1 leu1-32 ura4-D18 ade6-M216	This study
	JB486	h-, bbc1-mEGFP fex1Δ fex2Δ his3-D1 leu1-32 ura4-D18 ade6-M216	This study
	JB498	h-, chc1-mEGFP fex1Δ fex2Δ his3-D1 leu1-32 ura4-D18 ade6-M216	This study
	JB499	h-, clc1-mEGFP fex1Δ fex2Δ his3-D1 leu1-32 ura4-D18 ade6-M216	This study
	JB500	h-, aps2-mEGFP fex1Δ fex2Δ his3-D1 leu1-32 ura4-D18 ade6-M216	This study
	JB501	h-, ent1-mEGFP fex1Δ fex2Δ his3-D1 leu1-32 ura4-D18 ade6-M216	This study
	JB502	h-, apl1-mEGFP fex1Δ fex2Δ his3-D1 leu1-32 ura4-D18 ade6-M216	This study
	JB503	h-, apl3-mEGFP fex1Δ fex2Δ his3-D1 leu1-32 ura4-D18 ade6-M216	This study
	JB504	h-, pal1-mEGFP fex1Δ fex2Δ his3-D1 leu1-32 ura4-D18 ade6-M216	This study
	JB505	h-, bzz1-mEGFP fex1Δ fex2Δ his3-D1 leu1-32 ura4-D18 ade6-M216	This study
	JB507	h-, ubp7-mEGFP fex1Δ fex2Δ his3-D1 leu1-32 ura4-D18 ade6-M216	This study
	JB508	h-, yap18-mEGFP fex1Δ fex2Δ his3-D1 leu1-32 ura4-D18 ade6-M216	This study
	JB509	h-, ppk30-mEGFP fex1Δ fex2Δ his3-D1 leu1-32 ura4-D18 ade6-M216	This study
	JB510	h-, ppk38-mEGFP fex1Δ fex2Δ his3-D1 leu1-32 ura4-D18 ade6-M216	This study
	JB511	h-, ucp3-mEGFP fex1Δ fex2Δ his3-D1 leu1-32 ura4-D18 ade6-M216	This study
	JB514	h-, ubp2-mEGFP fex1Δ fex2Δ his3-D1 leu1-32 ura4-D18 ade6-M216	This study
	JB515	h-, dip1-mEGFP fex1Δ fex2Δ his3-D1 leu1-32 ura4-D18 ade6-M216	This study
	JB516	h-, aim21-mEGFP fex1Δ fex2Δ his3-D1 leu1-32 ura4-D18 ade6-M216	This study
	JB519	h-, cam1-mEGFP fex1Δ fex2Δ his3-D1 leu1-32 ura4-D18 ade6-M216	This study
