## Supplemental Table 2: List of primers used in this study for "CRISPR-Cas9 editing efficiency in fission yeast is not limited by homology search and is improved by combining gap-repair with fluoride selection"

### Sheet: Sheet1
		Primer name	Primer sequence	Used for
		JB'810	ggagaaaataccgcatcagg	all sgRNA
		JB'811	GGTAGTTGGCATGCGTAGAC	all sgRNA
		JB'929	ATGGTATTCATGTTCGTGAGTTCTTCGGTACAGGTTATG	gRNA target syp1
		JB'930	CTCACGAACATGAATACCATGTTTTAGAGCTAGAAATAGCAAG	gRNA target syp1
		JB'931	TCAGCTAGAAAGTGCTTATGAAGAAACGAAGGTTCCTACTTCTTACGGCATCCATGTTCGTGAGTGCTCTGTTTTTGCTGATATGAGTCGGATCCCCGGGTTAATTAAC	HR product syp1-mEGFP
		JB'932	ATGTTCAAAAAATTCGGTTAGCAAAAAAGTGTAAACATAAAACCCAAAAAAGCAGTTTGCTTTTTCTTGACTAATAATGAACAGTAATctatttgtatagttcatccat	HR product syp1-mEGFP
		JB'197	GTGTATTTTCAGTTGCGTTG	screening JB365
		JB'249	CCTGTGTGGAGGAACTTAGG	screening JB365
		JB'909	TATGAGAAATACTTGAAACATTCTTCGGTACAGGTTATG	gRNA target acp1
		JB'910	TGTTTCAAGTATTTCTCATAGTTTTAGAGCTAGAAATAGCAAG	gRNA target acp1
		JB'911	GTTTAAAGAATTGCGTCGTCAACTTCCAGTCACTCGCCAGAAAATTAATTGGGAAAACGTTAGTGGCATTCGCATGAGGAATACTCGGATCCCCGGGTTAATTAAC	HR product acp1-mEGFP
		JB'912	AAGGAAAAGGAAACAGCTTGAATCACCGTCTTAAAAAATATCGTCGCAAAAAAATTTCCAAAATTTATAAACACATATAAGTGTTctatttgtatagttcatccat	HR product acp1-mEGFP
		JB'104	GAAGACGGAAATGTTTGGTTGG	screening JB366
		JB'107	CTTAAATTACTGGTGACGAGCG	screening JB366
		JB'925	AAGAGTAATTAAGTCTTTTCTTCTTCGGTACAGGTTATG	gRNA target end4
		JB'926	GAAAAGACTTAATTACTCTTGTTTTAGAGCTAGAAATAGCAAG	gRNA target end4
		JB'927	GCAAATTTTGAAGTTGGAAAATGATTTAGTCGCTGCCCGACGTCGTCTTTTTGATATGAGAAAAACATCTTATCATGTTGCTGAGGAACGGATCCCCGGGTTAATTAAC	HR product end4-mEGFP
		JB'928	ACCTAGCAAAAATAGAAGCACTAATAGCTGAGTATTTAAGGCTTTCCAAAATTAATTCATAAAAATAAAAAGGATCGAAAAGACTTAActatttgtatagttcatccat	HR product end4-mEGFP
		JB'205	GATATAGTGCGGTAGGTTAGC	screening JB367
		JB'275	GGTTCCAGTTCACGTGGTG	screening JB367
		JB'1211	CAGTCTTTTTGCGTGTGCTGTTCTTCGGTACAGGTTATG	gRNA target myo1
		JB'1212	CAGCACACGCAAAAAGACTGGTTTTAGAGCTAGAAATAGCAAG	gRNA target myo1
		JB'487	GTTACATAACAAGCCTCTTTCGGC	HR product mEGFP-myo1
		JB'488	ttcttctcctttactcatAAAATCTATTCACTTATGGCCGAACA	HR product mEGFP-myo1
		JB'489	aaaggttctggttctggatctGTAAGTAAATATGCATGCCGAATGT	HR product mEGFP-myo1
		JB'490	ACgccaacggttttctttctTGTGCTGGTATAAACAGCCT	HR product mEGFP-myo1
		JB'491	CAagaaagaaaaccgttggcGTTGATGATTTAACCCTACTTTCGA	HR product mEGFP-myo1
		JB'492	CAGCACCCGATTCACCAGAA	HR product mEGFP-myo1 & screening JB369
		JB'272	CCTTTAGTGTGTTCGTTACC	screening JB369
		JB'467	AGCTACAACGCAAGACATCGT	HR product mEGFP-fim1
		JB'468	ttcttctcctttactcatTTCTTTAAAAGTAAAATTTGACCA	HR product mEGFP-fim1
		JB'469	aaaggttctggttctggatctTTAGCTCTTAAACTTCAAAAGAAGTATCCG	HR product mEGFP-fim1
		JB'470	TCACGaacttcgtcataactACCCTTCTTTGAATCTTCAAAGGC	HR product mEGFP-fim1
		JB'471	AGGGTagttatgacgaagttCGTGAAGCAATTCGTGAAGT	HR product mEGFP-fim1
		JB'472	GGGTCTCCAGCTAAGACGGA	HR product mEGFP-fim1
		JB'473	TTTCAAGTCGATGCATCAGTTGAC	screening JB372
		JB'474	TCTCTGTTTATTGAGTACACGCTCA	screening JB372
		JB'913	GCTTATCCTCCAATTGGGCATTCTTCGGTACAGGTTATG	gRNA target crn1
		JB'914	TGCCCAATTGGAGGATAAGCGTTTTAGAGCTAGAAATAGCAAG	gRNA target crn1
		JB'915	GGAAGAACTCGCAATCCGAGACTGGAAAATTGCCCAATTGGAAGACAAACTAGCTAAATTAACAGAAGCAATTAAAGAAAAATGTAATCGGATCCCCGGGTTAATTAAC	HR product crn1-mEGFP
		JB'916	GGAGGTGAGATGGAGAAGGCATGATGTCCGGGCTTAGTGATATGTTTAAAAAAGCATTCTGGACAAAATAAAAAATGCACAAAAAAACctatttgtatagttcatccat	HR product crn1-mEGFP
		JB'178	CATCAGAGGAAAAGAAATTGG	screening JB380
		JB'181	CAAGGTCACTTCTTTCTTGG	screening JB380
		JB'477	CTCTTTACAATGAGGACGATAAGT	HR product mEGFP-wsp1
		JB'478	ttcttctcctttactcatTTGAATTTTCGGATTGTAATGCA	HR product mEGFP-wsp1
		JB'479	aaaggttctggttctggatctCCTCCATCTTCCTCTATAACTCA	HR product mEGFP-wsp1
		JB'480	TTccacttattagggtcggggtaAGCTACATATAGCTTGACGACGG	HR product mEGFP-wsp1
		JB'481	CTtaccccgaccctaataagtggAATTATACAGGTCTTTGTGGTGCTCT	HR product mEGFP-wsp1
		JB'482	GCGTCTGTCTCGTTTGCAAA	HR product mEGFP-wsp1 & screening JB385
		JB'796	GACAAGCAAACTTCGTATGG	screening JB385
		JB'961	GACAATCCTTTTGGTTTTTATTCTTCGGTACAGGTTATG	gRNA target shd1
		JB'962	TAAAAACCAAAAGGATTGTCGTTTTAGAGCTAGAAATAGCAAG	gRNA target shd1
		JB'963	TTCATCATTTGGTGGAGCGCAAGGTGCGAATGAAGCTGGTAAGAAAGCCAGTATATATCAAGCTACTCCAGATAACCCGTTCGGATTTcggatccccgggttaattaac	HR product shd1-mEGFP
		JB'964	TTTACACGAGCAAAATGAAAAGACAGAAAGGAATATTCGGGAAAGCAAAACTATTAAGTTCATCAAAAAATATTTGTTCGttatttagaagtggcgcgcc	HR product shd1-mEGFP
		JB'977	CACCCTATGGATACAATCAAACCGG	screening JB390
		JB'978	CAATAGTCATCGTCGCATTTGCCCG	screening JB390
		JB'957	CGACCCCCTAGAAGACGTTATTCTTCGGTACAGGTTATG	gRNA target twf1
		JB'958	TAACGTCTTCTAGGGGGTCGGTTTTAGAGCTAGAAATAGCAAG	gRNA target twf1
		JB'959	TCTTCATGCTGCTGGGATATCAAGTCCTCAAGCAGAAACAAGCACCACCAAAACTGGTTTTTCGAGACCTCGGCCGCCGCGCAGACGTcggatccccgggttaattaac	HR product twf1-mEGFP
		JB'960	GTTTTAATTCGAATTTGAAATGTCATGAAAAAGATTGATAAACTAAAAAGTCTGTAAATTTGAAACCGCAAAAAATTGTATATACTTGCttatttagaagtggcgcgcc	HR product twf1-mEGFP
		JB'975	TTTGTCCAATGCAAGCAACTGTC	screening JB391
		JB'976	GAATGGAGTCTTTAAGGATTTCGC	screening JB391
		JB'1287	CGAGCAAGCTTAATCGTAGTTTCTTCGGTACAGGTTATG	gRNA target SPBC19C2.10
		JB'1288	ACTACGATTAAGCTTGCTCGGTTTTAGAGCTAGAAATAGCAAG	gRNA target SPBC19C2.10
		JB'1284	CGACTCAAAGTACCCCAGTC	HR product SPBC19C2.10-mEGFP
		JB'440	gttaattaacccggggatccgCTTAAAGCCCTTTTTCAAAAATGCCC	HR product SPBC19C2.10-mEGFP
		JB'441	atggatgaactatacaaatagTCCCATTTATTCCGAGTACTATTGCT	HR product SPBC19C2.10-mEGFP
		JB'442	GGTGCTAACATGATTAACAAGTCTGT	HR product SPBC19C2.10-mEGFP
		JB'1219	CGTAGTTATTCATCTCCACTTGC	screening JB392
		JB'444	TGTAATCTTCAAATTTACCTGTAATCA	screening JB392
		JB'1480	GTGCAATACTTAAGGGTCAGTGAACCTTCTAATAGCAAATACAAAAGTATTAAATGGGTAAGGTACTCAACTAGGACTAGAACTTGCGAGATACGCATTCGGATCCCCGGGTTAATTAAC	HR product apm4-mEGFP
		JB'1481	TCATTTTGAAATGTTCTAAAACTATTTTGGAAATTCTTTTCATGTCGGAAAAGCACGGTCGTCAATTAATAAAATAATAATTTTGTATCACAATACTTCctatttgtatagttcatccat	HR product apm4-mEGFP
		JB'1482	GCCCTAGTTGAGTACCTTACTTCTTCGGTACAGGTTATG	gRNA target apm4
		JB'1483	GTAAGGTACTCAACTAGGGCGTTTTAGAGCTAGAAATAGCAAG	gRNA target apm4
		JB'1484	CAGTATACGAGCAGACTATCCACAC	screening JB463
		JB'1485	GACATGAAACGGGTGAACG	screening JB463
		JB'1545	ATTGATATTGTCGAAAGAAGTGGTTCCCATGATGATTGGTGGACTGGAAGAATTGGCTATCGAGAGGGTATTTTTCCAGCTAACTATGTAAAATTGTCGCGGATCCCCGGGTTAATTAAC	HR product lsb4-mEGFP
		JB'1546	GGTGCTTCAAAAGTAAAGGGGTAAAAGGGTAAAAAGCTATAAAGAAATAATGTAGGGGGATTAAGGATATATATGATTAATGCACCGGTAAAAACGAAActatttgtatagttcatccat	HR product lsb4-mEGFP
		JB'1547	CGAAGGTATTTTTCCAGCTATTCTTCGGTACAGGTTATG	gRNA target lsb4
		JB'1548	TAGCTGGAAAAATACCTTCGGTTTTAGAGCTAGAAATAGCAAG	gRNA target lsb4
		JB'1128	TCTTTCACGGAAAACTGCAGGC	screening JB465
		JB'1131	GACCTCACTCTTGCACCCCA	screening JB465
		JB'1531	GAAATTATCGCCAATGTGGACTGTGTTGATCCCAATTGGTGGGAAGGTGAGTGTCATGGTCACCGAGGACTGTTTCCCTCAAATTACGTCGAAGAAATTCGGATCCCCGGGTTAATTAAC	HR product abp1-mEGFP
		JB'1532	CATTCCAAGCATTTATAAAGTCATATTAAACCCACATTTCTAGGTAAAAGACAGCCATTGACAATATGCAAAGGCGGTAGGTACGTTTAACGTTCAAGTctatttgtatagttcatccat	HR product abp1-mEGFP
		JB'1533	CTACATAATTTGAGGGAAACTTCTTCGGTACAGGTTATG	gRNA target abp1
		JB'1534	GTTTCCCTCAAATTATGTAGGTTTTAGAGCTAGAAATAGCAAG	gRNA target abp1
		JB'213	GTAGCATAATTTGAACAAAGAATC	screening JB469
		JB'1099	GCATGACGAAACTCAAGAAC	screening JB469
		JB'1541	CACTCATCAACATTCAAGAAGATTGGTAGTGGTTTGGGTTCTGCATTTGTATTCGGTGCAGGAGCCACAGCTGGCGCTGATCTCGTCAATTCCATTTTTCGGATCCCCGGGTTAATTAAC	HR product lsb1-mEGFP
		JB'1542	AACGATAACAAACACAGGTGCTAGTTCAACCACACAGAAAGTTTTACTTATATAAAGGAAGAAAAAAAGCATAGAAAAAGGAAAGAAACGAACTCGCATctatttgtatagttcatccat	HR product lsb1-mEGFP
		JB'1543	GCAGTTGCACCAGCACCGAATTCTTCGGTACAGGTTATG	gRNA target lsb1
		JB'1544	TTCGGTGCTGGTGCAACTGCGTTTTAGAGCTAGAAATAGCAAG	gRNA target lsb1
		JB'1149	CTATGCCGCGGTGTTGCTTT	screening JB471
		JB'1568	GCACAAGCACTCATCAACATTC	screening JB471
		JB'565	ATGTCGGTCCTCCTCACTGC	HR product mEGFP-cdc15 & screening JB475
		JB'1540	aagttcttctcctttactcatTTTGTTATTGAAAGAACAAAATGCAGCA	HR product mEGFP-cdc15
		JB'567	aagggttctggttctggatctGAGGTTAATGGAGTCTCTCAATCTGA	HR product mEGFP-cdc15
		JB'568	TCAATTGATTCaagaacactAAGAGAAGATTTTGTTCGGGACA	HR product mEGFP-cdc15
		JB'569	AATCTTCTCTTagtgttcttGAATCAATTGATGAATTTTACGCAAAGC	HR product mEGFP-cdc15
		JB'570	TCTGGGATGTCTGCTGAGCT	HR product mEGFP-cdc15
		JB'1569	CTTTCTGTTGCTCCGTCTGATC	Screening JB475
		JB'517	CGTAACAACAGCTTCCCTCA	HR product mEGFP-mug137 & screening JB477
		JB'518	aagttcttctcctttactcatTTTGATGGTTCATCGACCATACG	HR product mEGFP-mug137
		JB'519	ggttctggttctggatctGTGTCTAGATTTTTTTCTTGGACGT	HR product mEGFP-mug137
		JB'520	GCTCTctgatcaccaagaggCTAATAAGGTCAGTAATACAATTCCT	HR product mEGFP-mug137
		JB'521	ATTAGcctcttggtgatcagAGAGCACACTTGCCTGATAGT	HR product mEGFP-mug137
		JB'522	TCCCTAGATTTTCACAAGCAAGACA	HR product mEGFP-mug137
		JB'1570	CTAATTGCGACAAGGTGATCC	Screening JB477
		JB'1386	GCATCCTAATTCGGAGACTATACC	HR product SBPC800.10c-mEGFP
		JB'1387	CGAGTGAACCTGAGACAACTTGTTG	HR product SBPC800.10c-mEGFP
		JB'1388	CAACAAGTTGTCTCAGGTTCACTCG	HR product SBPC800.10c-mEGFP
		JB'1562	GTTAATTAACCCGGGGATCCGATGATGCCCAGCATGTTCTT	HR product SBPC800.10c-mEGFP
		JB'1563	atggatgaactatacaaatagGTAGCCGATAAAGCTTAACAC	HR product SBPC800.10c-mEGFP
		JB'1391	CCAGTTAAACTTGATTTCCAACC	HR product SBPC800.10c-mEGFP
		JB'1392	GAGATCCTGAGACAACTTGTTTCTTCGGTACAGGTTATG	gRNA target SBPC800.10c
		JB'1393	ACAAGTTGTCTCAGGATCTCGTTTTAGAGCTAGAAATAGCAAG	gRNA target SBPC800.10c
		JB'1416	CAAGCGACACCTCATATTCAA	Screening JB479
		JB'1417	ACGATCCTTTGGAAACATGA	Screening JB479
		JB'1354	GCATGGCTGCTACCAATCTT	HR product lsb5-mEGFP
		JB'1355	CATCGTTTGCCTTCAAAAGGTTCGCTAACC	HR product lsb5-mEGFP
		JB'1356	GGTTAGCGAACCTTTTGAAGGCAAACGATG	HR product lsb5-mEGFP
		JB'1554	GTTAATTAACCCGGGGATCCGTTCCAAACGATTATGATCGCC	HR product lsb5-mEGFP
		JB'1555	atggatgaactatacaaatagTTAATAAGCTTTCCTTTTTAATGGATTTGAATACC	HR product lsb5-mEGFP
		JB'1359	AGTGCATGACCCAACTAAAAGA	HR product lsb5-mEGFP
		JB'1360	ATCTCTTGAAGGCAAACGATTTCTTCGGTACAGGTTATG	gRNA target lsb5
		JB'1361	ATCGTTTGCCTTCAAGAGATGTTTTAGAGCTAGAAATAGCAAG	gRNA target lsb5
		JB'1422	CTTGTTGCGCTACATACAAGC	Screening JB484
		JB'1423	CACGGTTGCTAAAAGGTTGAC	Screening JB484
		JB'232	GATTCGCCCAGGTGATATAG	HR product bbc1-mEGFP
		JB'1588	CATCCCATTCAGAGATTATACCATAATGCATGGGCTTACCAAC	HR product bbc1-mEGFP
		JB'1589	GGTATAATCTCTGAATGGGATGTTTCGAAACTGAAGATTAGG	HR product bbc1-mEGFP
		JB'233	taattaacccggggatccgtcgaccATTCCAACCAAGCCAAGAT	HR product bbc1-mEGFP
		JB'1597	CAATTGAACAATTTAAAAAAATGAGTGCTGCTCTTTAGGAAGTTTGAGTTATTTGTGATAAAATGATAAGAACTTAAAACCATAGTAAAATAATTACCActatttgtatagttcatccat	HR product bbc1-mEGFP
		JB'1585	CTCTGATATGATACCATAATTTCTTCGGTACAGGTTATG	gRNA target bbc1
		JB'1586	ATTATGGTATCATATCAGAGGTTTTAGAGCTAGAAATAGCAAG	gRNA target bbc1
		JB'235	GCAAACAACTTCCACGAGATA	Screening JB486
		JB'248	CGATACTGGCGCATAATCTC	Screening JB486
		JB'1424	GGCAATACGTTAATGCTTACCCAAGGACCCATGGCTAACAATAATGACCAATTTGATTCTTTTCAGCAGGCATCCCCAATGCCAAGACTTGGTAATTTTcggatccccgggttaattaac	HR product chc1-mEGFP
		JB'1425	TATTCTTGAAATATTCTGTAACTGTTTTTGGATTCAAAAAATTGTATACTTAAAGAGAGGCATTATATATATTGTTGCACTTCATGCGTTGAAATCAGTctatttgtatagttcatccat	HR product chc1-mEGFP
		JB'1426	ACAAGCATCCCCAATGCCAAttcttcggtacaggttatg	gRNA target chc1
		JB'1427	TTGGCATTGGGGATGCTTGTgttttagagctagaaatagcaag	gRNA target chc1
		JB'1527	AAGATTACGCTTACCCCTAC	screening JB498
		JB'1528	GTGCGTGTATGTGTTTAAGC	screening JB498
		JB'1432	CATGGCCGCTCTACAGAACGCTTTCGTGAACTTCTCATCAGCCTTGCAAAAGATAGCAATGCTCCTGGTGCTGCTGGTACTACTGTATCCTCTTCTTCTcggatccccgggttaattaac	HR product clc1-mEGFP
		JB'1610	AAATTCTTAGTCAGATATTATTTTAAACACTGCTAATTGTGTCAAAAGGAAGGGTAGTGTGCAAGCATTGAAAGCAAAAAGGATTGGAGAGCTTTATCTctatttgtatagttcatccat	HR product clc1-mEGFP
		JB'1434	GCACAACTGTATCCTCTTCTttcttcggtacaggttatg	gRNA target clc1
		JB'1435	AGAAGAGGATACAGTTGTGCgttttagagctagaaatagcaag	gRNA target clc1
		JB'119	GTCATTGCCAAGTCGAGAAAAG	screening JB499
		JB'122	CGCAATATAAGGGAAGGACG	screening JB499
		JB'1624	CTAGAATGGGAGAACAGCAAGC	HR product aps2-mEGFP & screening JB500
		JB'1625	GGTCTAATTCACAGACATTCCCGAAAAATGAATC	HR product aps2-mEGFP
		JB'1626	GATTCATTTTTCGGGAATGTCTGTGAATTAGACC	HR product aps2-mEGFP
		JB'1627	GTTAATTAACCCGGGGATCCGTTCAAGTTTCTCTAAAGCTTC	HR product aps2-mEGFP
		JB'1628	atggatgaactatacaaatagTCACTCTTTCACATATTCAAGTC	HR product aps2-mEGFP
		JB'1629	CTAACCCTTTCAAATTCGGAG	HR product aps2-mEGFP
		JB'1630	TCTTTGGGAATGTCTGTGAATTCTTCGGTACAGGTTATG	gRNA target aps2
		JB'1631	TTCACAGACATTCCCAAAGAGTTTTAGAGCTAGAAATAGCAAG	gRNA target aps2
		JB'1643	CAAATTACCGACAGTGTGTTTG	screening JB500
		JB'1632	TATTATAATCAACAGAATTACAATTACCAAAATCAACAACCGATGCAGGGCATGCAACAGCAATCTATGCAACCACAGGTTGGCTCTCTAATTGATTTACGGATCCCCGGGTTAATTAAC	HR product ent1-mEGFP
		JB'1633	GTCTTAAACAAATTGCGATAACTTTATACAACAAAAAAGAGAAGGACCATCATTAGGACGTTCATTAGGAACAAATAAGGTCGGAAGTGAGTGAATGGActatttgtatagttcatccat	HR product ent1-mEGFP
		JB'1634	ACTTGGGGCTGCATAGATTGTTCTTCGGTACAGGTTATG	gRNA target ent1
		JB'1635	CAATCTATGCAGCCCCAAGTGTTTTAGAGCTAGAAATAGCAAG	gRNA target ent1
		JB'222	AGAGTTCCGACTCAACACA	screening JB501
		JB'225	GATAAGATAAGAAATGCACGC	screening JB501
		JB'1428	TCAGATGAATCCAATTCAAATACATTCTCGGGCAAGTTTGATAGTGCAGATCAAGAAAACCTAGGTATGCCAATGACTCCTGAAACTCACTTGATGGATcggatccccgggttaattaac	HR product apl1-mEGFP
		JB'1429	CCAACCGTATTGTAATAATTTAAAAGAGTTAATGAAAATAGAAAAGTTTTTCCAACGTTCATCATCGACAAAATGCTATGATAAACTAAAAAATATAGTctatttgtatagttcatccat	HR product apl1-mEGFP
		JB'1618	TTAAATGTGTTTCAGGAGTCTTCTTCGGTACAGGTTATG	gRNA target apl1
		JB'1619	GACTCCTGAAACACATTTAAGTTTTAGAGCTAGAAATAGCAAG	gRNA target apl1
		JB'1488	AAAGGGGCTCAAGTTGCATA	screening JB502
		JB'1489	CTATTGGTCGCCTTTCTTCC	screening JB502
		JB'1620	TACGAACAAAATTTGATTCGTCTATCAATTCGTTCTACTAACACTTCAATAGCAAATACGTTGGCAAAAGAAATGCAAGAGATATTGAGAAATTCGTTTCGGATCCCCGGGTTAATTAAC	HR product apl3-mEGFP
		JB'1621	CTTCACTAAGAGATACTCAACTCATCAAATGTGGACAGAGGCATAGGCATTAAAGCTATGACAATCAATAAAAATTTTTGAGAGTAGCAGCGACAACTActatttgtatagttcatccat	HR product apl3-mEGFP
		JB'1622	TAAAATCTCTTGCATTTCTTTTCTTCGGTACAGGTTATG	gRNA target apl3
		JB'1623	AAGAAATGCAAGAGATTTTAGTTTTAGAGCTAGAAATAGCAAG	gRNA target apl3
		JB'1641	GCTTGACGCAAAACGACTGAC	screening JB503
		JB'1642	GTATCGACTGCGCATATTTCG	screening JB503
		JB'1441	TTAGATGTTGAGAAATTGGTAAACAAATAAAAAGGGGAATAGAGAAAGATGATACTCAAAGATGCTATTATAGTAAATAAAGTTTCAAGCCTGAAAAGCctatttgtatagttcatccat	HR product pal1-mEGFP
		JB'1615	CAACACGCTGAATCTCAAATGTCTCTTCCGCTTACTGCGAAAGAGCGTTCCAAACCCAAGAAAATGGGATTTTTTAGACGATTATTCCACAAGAAATCCCGGATCCCCGGGTTAATTAAC	HR product pal1-mEGFP
		JB'1616	pJB166Fwd+Cas9target_pal1_Ct	gRNA target pal1
		JB'1617	ATTATTCCACAAAAAGTCGTGTTTTAGAGCTAGAAATAGCAAG	gRNA target pal1
		JB'1492	GGAACCCGAAGATCTCCACT	screening JB504
		JB'1493	TGAATGTCGAGAAGAAGCAAA	screening JB504
		JB'1564	TCAATTCCCAGCTAAGTAAGTCTTTGTTTTTTTTTTTTATTCATTTCTCCATTCCTTTGTACCAAGACTAACATATGTCTTAGTTATGTTACAGATGTACGGATCCCCGGGTTAATTAAC	HR product bzz1-mEGFP
		JB'1565	TCGTAAGTTATTATTGACAATTTGCTTTTCGTAATACATAAAGAAGGTAAAATTTATCAACAATGAAGTAGATAATATTCATATAGATATTTCAATGGTctatttgtatagttcatccat	HR product bzz1-mEGFP
		JB'1566	TTTCTTTGCACAAAAACTAATTCTTCGGTACAGGTTATG	gRNA target bzz1
		JB'1567	TTAGTTTTTGTGCAAAGAAAGTTTTAGAGCTAGAAATAGCAAG	gRNA target bzz1
		JB'1013	CGCGAAACTGTATTCTTCAG	screening JB505
		JB'1267	AACATGAAGGGGTAATCACA	screening JB505
		JB'1637	CGAGTTCGTTATGCCACACC	HR product ubp7-mEGFP & screening JB507
		JB'1664	GTAAAGCCAACGCCTTTCTGGTATGCCAG	HR product ubp7-mEGFP
		JB'1665	CTGGCATACCAGAAAGGCGTTGGCTTTAC	HR product ubp7-mEGFP
		JB'1666	GTTAATTAACCCGGGGATCCGAACACGTTCATAGAATAGCATATACG	HR product ubp7-mEGFP
		JB'1607	TCGTAAATTTCAAAATGAATACTTTGCATTTTAAAGATAAAAACCAGGGGTATTGAAAAATATTGTTAAGCTAAAATGAGGATTTAAAGCAATAGAAGTctatttgtatagttcatccat	HR product ubp7-mEGFP
		JB'1662	TCGTCTCTCGGGTATGCCAGTTCTTCGGTACAGGTTATG	gRNA target ubp7
		JB'1663	CTGGCATACCCGAGAGACGAGTTTTAGAGCTAGAAATAGCAAG	gRNA target ubp7
		JB'1638	GTTTGAATAATTATGGTTTCGTCC	screening JB507
		JB'1669	CGACTACCATACCGTTACAGC	HR product yap18-mEGFP & screening JB508
		JB'1670	GGAAGCGGAGTGTCCATGCGTGAACC	HR product yap18-mEGFP
		JB'1671	GGTTCACGCATGGACACTCCGCTTCC	HR product yap18-mEGFP
		JB'1672	GTTAATTAACCCGGGGATCCGACTTCGGAACGGATTTTTAGAC	HR product yap18-mEGFP
		JB'1612	ACCGCATCTAAAAACCCCTTTTCAACGAGGGAATTGGCTGAACCAACTGATTTAGCGAGAAATTCAATTTCGACGGAGTCTAAAAATCCGTTTCGTAGCCGGATCCCCGGGTTAATTAAC	HR product yap18-mEGFP
		JB'1667	AATGGCCATGCGTGAACCCATTCTTCGGTACAGGTTATG	gRNA target yap18
		JB'1668	TGGGTTCACGCATGGCCATTGTTTTAGAGCTAGAAATAGCAAG	gRNA target yap18
		JB'1640	CGAGAAAGTCTTGGATAAAGAG	screening JB508
		JB'1747	TCTGACTCAGAAACAGATAGAACACCTGATTCGAGTTCTATTCATTTACCACATATAGAACGTCTCAACCTTTTCCATACCAAATCTGAAAGCTTGGAGCGGATCCCCGGGTTAATTAAC	HR product ppk30-mEGFP
		JB'1748	AGAGAGTACTCCACGTCCAAAAATAGAAGACAAATATGCTTTGGTATCTAATGCAACCGAGAAATTAAGTACGATTTAAACAAATACTGAATGCTAGTGctatttgtatagttcatccat	HR product ppk30-mEGFP
		JB'1745	CACATTGAGCGTCTAAACCTTTCTTCGGTACAGGTTATG	gRNA target ppk30
		JB'1746	AGGTTTAGACGCTCAATGTGGTTTTAGAGCTAGAAATAGCAAG	gRNA target ppk30
		JB'1771	CCATCAATCACCATCTGACTC	screening JB509
		JB'1772	GCTACCCACCTGGAAGTTATG	screening JB509
		JB'1346	ATAAAAGAAAGAATGAATATGCTTATGACCAAGACTGATTACGAAAAACCGAAGGTTGAAGGCTATGGTCGATATACAGACGTTCAGCAAACGAAAAAGCGGATCCCCGGGTTAATTAAC	HR product ppk38-mEGFP
		JB'1347	ATACAAAGAAATTGTAATAAAATTTTGTAAAATATAGATACTTAATGTCCACATTATTTGACTTATCCGTAAGGTCATTTGAAGATCATGATAAAAATActatttgtatagttcatccat	HR product ppk38-mEGFP
		JB'1348	TTACACCGACGTTCAGCAAATTCTTCGGTACAGGTTATG	gRNA target ppk38
		JB'1349	TTTGCTGAACGTCGGTGTAAGTTTTAGAGCTAGAAATAGCAAG	gRNA target ppk38
		JB'1378	CTGCGCCTACACCCTCTAGTC	screening JB510
		JB'1383	CCAATGAGGTTGTTTACTCGTC	screening JB510
		JB'1675	TACGTACAACCAATGAATCAACCTTCTGGTGGGATGGGAGCGCCCGCCGATTCATCAAAGGCGGATAGTTACATTCAGCGCATTATGCAAGGAAAGCAACGGATCCCCGGGTTAATTAAC	HR product ucp3-mEGFP
		JB'1676	AAATCAGAAATGATTATCGAAGTTTAGACGAATAAACTCAGACGTAGAAAATTTGTATCATGTAGATTACAAAAATTTCGATAAAAGAGTTTTTTTTTActatttgtatagttcatccat	HR product ucp3-mEGFP
		JB'1673	CTAAAGCGGATAGTTACATTTTCTTCGGTACAGGTTATG	gRNA target ucp3
		JB'1674	AATGTAACTATCCGCTTTAGGTTTTAGAGCTAGAAATAGCAAG	gRNA target ucp3
		JB'1730	GATATGGCAACGTGATGATG	screening JB511
		JB'1731	GTTCAGCACTTTAGCATAAATAGC	screening JB511
		JB'1598	GTTGTCGCTGAAGTGGATATG	HR product ubp2-mEGFP
		JB'1658	CATCTACGACTGTAACGTATTCATCATTA	HR product ubp2-mEGFP
		JB'1659	TAATGATGAATACGTTACAGTCGTAGATG	HR product ubp2-mEGFP
		JB'1601	GTTAATTAACCCGGGGATCCGAAGCAGAAGATTGTGTTCACG	HR product ubp2-mEGFP
		JB'1602	atggatgaactatacaaatagAAACTATGTGAAGGGTAAAAACTAGG	HR product ubp2-mEGFP
		JB'1603	GAATAACTTGGCACATTCACG	HR product ubp2-mEGFP
		JB'1660	CAGTAACATATTCATCATTATTCTTCGGTACAGGTTATG	gRNA target ubp2
		JB'1661	TAATGATGAATATGTTACTGGTTTTAGAGCTAGAAATAGCAAG	gRNA target ubp2
		JB'1719	CTTCCTGATATCCTTCAAGAGG	screening JB514
		JB'1720	GCTTCCATGCTTTAATATCGTG	screening JB514
		JB'1705	AGCAGCAACATGGAAGATGCACGTACTACAGATGTTGCCATACGTGTTTTAGAAGTACCGTGGCTTCAACAAGAAATGAAATCCTTAGGAACCGCTCAACGGATCCCCGGGTTAATTAAC	HR product dip1-mEGFP
		JB'1706	TTAAAATTTGCAATTCTTTTTGGTTGATCTGACAATAAATGAAGGAAACGAGTGAGGTGCTTTAAAAAAATAAAAAGTTTTTCAGTAGTAGAATAAAAActatttgtatagttcatccat	HR product dip1-mEGFP
		JB'1703	AATGACTTCATCTCTTGTTGTTCTTCGGTACAGGTTATG	gRNA target dip1
		JB'1704	CAACAAGAGATGAAGTCATTGTTTTAGAGCTAGAAATAGCAAG	gRNA target dip1
		JB'1749	CGATGAGCTTTCGGATCTTC	screening JB515
		JB'1750	GAAGTAATACGCCAAAACTGGC	screening JB515
		JB'1709	AAAAAGAAAGGAGTGGAAACAAGGAAAGAAGTAGAACCAAAAGAAGAAGCAGTGATACCAGAGGAAGACGTTGAAGTAGAAGTGGAAACTGAAGAGCAACGGATCCCCGGGTTAATTAAC	HR product aim21-mEGFP
		JB'1710	AAGCTTTAATGTGGTTGTCATTCATAATTAAAAGATATATTTCAAAACTTCATTACCTGATCATCTATTAGATAAATCATTATCACAACTAAAAATGACctatttgtatagttcatccat	HR product aim21-mEGFP
		JB'1707	GAAGAGGATGTTGAAGTAGATTCTTCGGTACAGGTTATG	gRNA target aim21
		JB'1708	TCTACTTCAACATCCTCTTCGTTTTAGAGCTAGAAATAGCAAG	gRNA target aim21
		JB'1751	CCATCCTTTTCCGTTAGTGG	screening JB516
		JB'1752	CAAAGTTCTATAAGGGTGGGAG	screening JB516
		JB'1743	TTGTCTCAAGAAGAAGTAGCCGATATGATACGTGAAGCCGACACAGACGGAGATGGTGTAATCAACTACGAAGAATTCTCTCGTGTCATTTCTTCCAAGCGGATCCCCGGGTTAATTAAC	HR product cam1-mEGFP
		JB'1744	GAGAGTGGTTATAAAGAAGAACTAAAAGGGTGGAAACCCCAGCAAGGATATTTTGATTTTTTTAAGGCTTACAAATATTCCACAGAAATTCCAACCCTTctatttgtatagttcatccat	HR product cam1-mEGFP
		JB'1741	ATGGCGATGGTGTAATCAACTTCTTCGGTACAGGTTATG	gRNA target cam1
		JB'1742	GTTGATTACACCATCGCCATGTTTTAGAGCTAGAAATAGCAAG	gRNA target cam1
		JB'596	GCGACAACGGTAGTCCTCAT	screening JB519
		JB'601	AGGATCGATCATGAGATGAATGGT	screening JB519
		JB'1065	GGTAGCAAGTTCAGATGCAGAC	HR product HaloTag-rad51
		JB'1066	CCAGTACCGATTTCTGCCATTATAACTTGTTAAGCACGAAATTATCAC	HR product HaloTag-rad51
		JB'1068	aagggttctggttctggatctGCAGATACAGAGGTGGAAATG	HR product HaloTag-rad51
		JB'1069	CATTTGTAAGGGCATAGGACCTGCTGCTGCCTC	HR product HaloTag-rad51
		JB'1070	GAGGCAGCAGCAGGTCCTATGCCCTTACAAATG	HR product HaloTag-rad51
		JB'1071	CCTCGCCAAGTAACTTATCAGC	HR product HaloTag-rad51 & screening JB347
		JB'1072	CCGCCGGTCCTATGCCCTTATTCTTCGGTACAGGTTATG	gRNA target rad51
		JB'1073	TAAGGGCATAGGACCGGCGGGTTTTAGAGCTAGAAATAGCAAG	gRNA target rad51
		JB'1074	CCGAATAAGAAGGAATAAGACG	screening JB347
		JB'1103	CCGTAGCATCGTAGTTTTCTTTCTTCGGTACAGGTTATG	gRNA target rad52
		JB'1104	AGAAAACTACGATGCTACGGGTTTTAGAGCTAGAAATAGCAAG	gRNA target rad52
		JB'1107	ATCTTATGAGAACAAATTCTGATCCTCAGTCGGCAATGAGGTCGCGAGAAAACTACGACGCAACCGTCGATAAGAAAGCCAAAAAAGGACggatccccgggttaattaac	HR product rad52-HaloTag
		JB'1108	GATCTACCGTTTAAACAAATCATTAGTCATAAAACAGAAAATACTTGGTAAAAAACAAGTTGCCAATCATCACATTTTGCCTCATTACTTCTAGCCGGAAATCTCGAGCG	HR product rad52-HaloTag
		JB'1118	GGACTTATTGGAGTTAAGCGTTC	screening JB364
		JB'1119	GAACTTTAAGGCGGCATTATTG	screening JB364
