## Supplemental Table 3: List of plasmids used in this study for "CRISPR-Cas9 editing efficiency in fission yeast is not limited by homology search and is improved by combining gap-repair with fluoride selection"

### Sheet: Sheet1
		Plasmid	Use
		pJB2	mEGFP Nt tagging
		pJB45	mEGFP Ct tagging
		pJB64	HaloTag Ct tagging
		pJB118	HaloTag Nt tagging
		pJB129	gRNA vector targetting fim1
		pJB130	gRNA vector targetting wsp1
		pJB134	gRNA vector targetting mug137
		pJB141	gRNA vector targetting cdc15
		pJB166	empty gRNA vector
